# The “dark matter” of protein variants carries a distinct DNA signature and predicts damaging variant effects

**DOI:** 10.1101/2021.05.27.445950

**Authors:** Joseph Chi-Fung Ng, Franca Fraternali

## Abstract

Signatures of DNA motifs associated with distinct mutagenic exposures have been defined for somatic variants, but little is known about the consequences different mutational processes pose to the cell, especially how mutagens exert damage on specific proteins and their three-dimensional structures. Here we identify a DNA mutational signature which corresponds to damaging protein variants. We show that this mutational signature is under-sampled in sequencing data from tumour cohorts, constituting the “dark matter” of the mutational landscape which could only be accessed using deep mutational scanning (DMS) data. By training a set of gradient boosting classifiers, we illustrate that DMS data from only a handful (≈ 10) of experiments can accurately predict variant impact, and that DNA mutational signatures embed information about the protein-level impact of variants. We bridge the gap between DNA sequence variations and protein-level consequences, discuss the significance of this signature in informing protein design and molecular principles of protein stability, and clarify the relationship between disease association and the true impact mutations bring to protein function.
