## Supplementary material for "The “dark matter” of protein variants carries a distinct DNA signature and predicts damaging variant effects": Table S4

### Sheet: DMS_signature_regression
Table S5. Association of DNA motifs with mutational impact in DMS datasets
Complete dataset visualised in Figure 4C and Supplementary Figure S7. Association (‘coef’, a negative value indicates more damaging mutational impact) and p-value tested using a linear model (see Methods).
		MSH2 stability		PTEN activity		PTEN stability		rhapsody		PolyPhen2		EVmutation
DNA motif	substitution	coef	p	coef	p	coef	p	coef	p	coef	p	coef	p
ACA	C>A	0.768524	0.169231	-0.611807	0.196808	0.454202	0.326251	0.598227	0.01	0.862774	0.01	0.569997	0.01
ACC	C>A	-0.151324	0.660356	0.00806951	0.98046	0.497853	0.367425	0.050035	0.585013	0.182991	0.01	0.147681	0.01
ACG	C>A	0.765729	0.550212	2.35891	0.236456	1.21006	0.399162	0.972072	0.01	0.498035	0.01	0.962574	0.01
ACT	C>A	1.03831	0.0470785	0.10502	0.890605	0.645576	0.295588	0.844562	0.01	0.650813	0.01	1.11417	0.01
CCA	C>A	0.761744	0.275345	-1.44276	0.0353793	0.0847019	0.798552	1.2751	0.01	1.39739	0.01	1.14251	0.01
CCC	C>A	0.437022	0.716266	0.805264	0.517837	-3.26757	0.0452102	1.50183	0.01	1.43024	0.01	1.57741	0.01
CCG	C>A	1.89864	0.248007	0.768995	0.662806	0.453525	0.717251	1.0627	0.01	0.572252	0.01	0.715751	0.01
CCT	C>A	0.783328	0.2597	-0.0589047	0.897202	0.960836	0.235734	2.0815	0.01	2.01326	0.01	2.23375	0.01
GCA	C>A	0.898504	0.127288	-0.348754	0.58475	-0.914693	0.290481	0.590226	0.01	0.857827	0.01	0.78551	0.01
GCC	C>A	-0.254297	0.537504	0.285947	0.766808	-0.795307	0.408191	0.046297	0.750959	0.21339	0.01	0.786583	0.01
GCG	C>A	2.49137	0.059539	0.677576	0.702088	2.21641	0.391894	0.897441	0.01	-0.462725	0.01	0.679664	0.01
GCT	C>A	0.552354	0.417502	0.123178	0.885086	0.190114	0.736023	1.25858	0.01	1.48104	0.01	1.73483	0.01
TCA	C>A	1.73543	0.01	0.287093	0.653846	-0.868291	0.319407	0.821351	0.01	0.798959	0.01	0.751686	0.01
TCC	C>A	0.344072	0.697294	-0.605482	0.320549	0.332622	0.484746	-0.833598	0.01	-0.287054	0.01	-0.728332	0.01
TCG	C>A	-2.30119	0.0228752	-0.49975	0.731402	2.29494	0.125408	1.01843	0.01	1.23143	0.01	0.442583	0.01
TCT	C>A	1.16275	0.019919	-0.870057	0.0976642	-0.184985	0.912069	-0.54986	0.01	-0.124678	0.01	-0.458243	0.01
ACA	C>G	0.929346	0.0748259	0.325892	0.528477	0.403421	0.280817	0.38063	0.01	0.606574	0.01	0.413775	0.01
ACC	C>G	0.943412	0.162693	0.524832	0.455008	1.43114	0.0337024	0.765586	0.01	1.02281	0.01	0.46221	0.01
ACG	C>G	-1.157	0.218036	0.931889	0.515131	1.15729	0.252301	2.48808	0.01	2.95943	0.01	2.02987	0.01
ACT	C>G	1.30128	0.01	0.342331	0.58731	1.68122	0.01	1.81537	0.01	2.10178	0.01	1.58508	0.01
CCA	C>G	-1.11699	0.0223742	-1.43918	0.0289275	0.472338	0.373234	-0.110701	0.01	0.53881	0.01	0.0473347	0.540521
CCC	C>G	-0.140084	0.751605	0.00659479	0.986147	-0.458185	0.739593	0.524352	0.01	1.11429	0.01	0.560186	0.01
CCG	C>G	-0.811023	0.398175	-0.536086	0.71358	-1.44474	0.275448	1.62694	0.01	1.88679	0.01	0.802119	0.01
CCT	C>G	-0.185919	0.562391	0.231355	0.744237	0.427977	0.45497	0.898498	0.01	1.24852	0.01	0.736316	0.01
GCA	C>G	-0.47648	0.249738	-0.500273	0.407977	0.00406718	0.855805	-0.457573	0.01	-0.333216	0.01	-0.679277	0.01
GCC	C>G	-0.0571421	0.77342	-0.634461	0.454886	0.0390938	0.850232	-2.22565	0.01	-2.00362	0.01	-2.1089	0.01
GCG	C>G	0.0255585	0.940621	-3.7103	0.0287909	0.379226	0.797094	-0.611073	0.01	-1.1501	0.01	-0.998298	0.01
GCT	C>G	-0.236964	0.503588	0.713743	0.322789	-0.182766	0.935186	-0.0155662	0.01	-0.83281	0.01	-0.13603	0.01
TCA	C>G	1.16919	0.0286978	0.276144	0.613386	0.0511704	0.763698	-1.08519	0.01	-0.4625	0.01	-0.658044	0.01
TCC	C>G	1.18101	0.0279105	0.928225	0.128517	0.315184	0.468249	-1.38036	0.01	-1.21372	0.01	-0.766091	0.01
TCG	C>G	-2.02047	0.0221637	0.803151	0.51897	0.823899	0.440411	-1.22623	0.01	-1.52468	0.01	-1.64984	0.01
TCT	C>G	1.1281	0.01	1.02051	0.0321601	0.756702	0.13305	0.10303	0.01	-0.185783	0.01	0.381516	0.01
ACA	C>T	-0.180895	0.591286	-0.20957	0.73184	-0.856542	0.327021	-0.790828	0.01	-0.343666	0.01	-0.0594765	0.0981497
ACC	C>T	-1.00067	0.0876955	0.390504	0.623294	0.409203	0.666376	-1.66604	0.01	-1.0837	0.01	-0.554535	0.01
ACG	C>T	-2.48529	0.145627	2.10843	0.222334	-0.408319	0.852527	-0.677837	0.01	-1.51104	0.01	-0.521952	0.01
ACT	C>T	0.561419	0.442452	0.855925	0.214484	0.784914	0.349605	-0.658746	0.01	-0.324205	0.01	0.273016	0.01
CCA	C>T	-1.4329	0.0165486	-0.915364	0.196813	0.423396	0.475278	-2.431	0.01	-2.16492	0.01	-2.24049	0.01
CCC	C>T	-0.691689	0.330423	-1.60512	0.13137	-0.383606	0.80981	-0.593211	0.01	-0.692908	0.01	-0.588058	0.01
CCG	C>T	0.294539	0.890248	0.76037	0.629905	0.664589	0.521685	-1.19719	0.01	-0.888901	0.01	-1.38562	0.01
CCT	C>T	-0.11248	0.7357	-8.91559e-05	0.977048	-0.111787	0.995927	-0.174844	0.01	-1.14212	0.01	-0.445695	0.01
GCA	C>T	0.339537	0.690174	0.706784	0.337984	1.36689	0.0711375	-0.708951	0.01	-0.754294	0.01	-1.03073	0.01
GCC	C>T	-0.523002	0.308929	0.556754	0.589236	1.10368	0.179299	-0.647015	0.01	-0.367626	0.01	-1.30687	0.01
GCG	C>T	1.52832	0.262085	0.331938	0.857093	3.38239	0.0694716	-0.870111	0.01	-0.0841168	0.01	-1.43301	0.01
GCT	C>T	0.968936	0.153992	0.505232	0.640556	1.41911	0.167575	0.871554	0.01	1.08531	0.01	0.731215	0.01
TCA	C>T	-0.610118	0.242544	0.965447	0.0814675	0.354362	0.463837	-2.6312	0.01	-1.87347	0.01	-2.60333	0.01
TCC	C>T	-1.0782	0.0293925	0.0535302	0.964085	1.09185	0.0860627	0.294175	0.01	0.480417	0.01	0.215567	0.01
TCG	C>T	-0.585073	0.550514	0.618626	0.669974	1.14714	0.511974	-1.52487	0.01	-1.17342	0.01	-2.27672	0.01
TCT	C>T	0.18427	0.892503	1.41546	0.0100381	-1.31324	0.0788704	-0.0214078	0.01	-0.0375767	0.01	0.288758	0.01
ATA	T>A	0.833743	0.156031	-0.731177	0.12534	-1.43306	0.017953	0.530233	0.01	0.907214	0.01	0.691073	0.01
ATC	T>A	-0.0734257	0.707106	0.130074	0.835661	-0.0897724	0.959395	-1.04433	0.01	-0.396761	0.01	-0.53306	0.01
ATG	T>A	0.539833	0.370561	-0.888812	0.103869	0.0879194	0.731571	0.786393	0.01	0.379796	0.01	1.13077	0.01
ATT	T>A	-0.730477	0.0291895	-0.0235564	0.92078	0.373188	0.389143	0.236859	0.01	0.156151	0.01	0.718161	0.01
CTA	T>A	-0.234607	0.729252	-0.309421	0.695722	1.21879	0.273282	0.210614	0.01	0.264094	0.01	-0.385341	0.01
CTC	T>A	0.151652	0.948664	1.61508	0.0548818	0.875439	0.274955	-0.123615	0.01	-0.171374	0.01	-0.408132	0.01
CTG	T>A	0.725128	0.248072	-0.912443	0.219892	0.695011	0.265361	-0.25634	0.01	-0.790003	0.01	-1.0038	0.01
CTT	T>A	0.686249	0.176843	0.598615	0.234556	0.0207905	0.790472	1.02652	0.01	0.823833	0.01	0.872284	0.01
GTA	T>A	-0.781605	0.174975	-0.472806	0.47562	-0.647121	0.450156	0.247303	0.01	0.592089	0.01	0.319777	0.01
GTC	T>A	0.908853	0.216852	-0.0162158	0.952495	-0.108488	0.990186	-0.213289	0.01	0.070916	0.755905	0.508205	0.01
GTG	T>A	-0.334537	0.528461	-1.11397	0.169346	-1.52795	0.0726959	0.631139	0.01	-0.580461	0.01	0.410677	0.01
GTT	T>A	-1.41886	0.01	0.131664	0.846567	0.303575	0.501991	0.943317	0.01	1.27779	0.01	1.4201	0.01
TTA	T>A	-0.144331	0.755853	0.263476	0.786339	-1.48718	0.131132	0.656748	0.01	0.44883	0.01	0.827008	0.01
TTC	T>A	0.62334	0.23818	1.30676	0.0162602	0.715237	0.112964	-0.717219	0.01	0.00659599	0.0138769	-0.411655	0.01
TTG	T>A	0.942227	0.17977	-0.171158	0.788159	-0.111167	0.993855	-0.22536	0.01	0.508054	0.01	-0.275737	0.01
TTT	T>A	0.660207	0.147192	0.370529	0.403376	-0.627534	0.280739	-0.595825	0.01	-0.139382	0.01	-0.317931	0.01
ATA	T>C	0.768825	0.241189	0.257184	0.67042	-0.240943	0.825854	-0.312856	0.01	-0.388497	0.01	-0.387801	0.01
ATC	T>C	0.376478	0.623968	0.448633	0.496315	-0.257733	0.815965	0.690861	0.01	0.814533	0.01	0.193727	0.01
ATG	T>C	0.242387	0.816695	-0.583833	0.363751	-0.357882	0.698678	1.29057	0.01	1.3	0.01	0.756102	0.01
ATT	T>C	1.23069	0.013694	0.2888	0.661484	0.522606	0.241216	2.06347	0.01	2.16779	0.01	1.85705	0.01
CTA	T>C	-2.50505	0.0111139	-0.10712	0.870133	-0.0862686	0.969858	-1.9971	0.01	-1.40137	0.01	-2.19931	0.01
CTC	T>C	-1.60212	0.01	1.46075	0.0925843	-0.25036	0.858816	-0.678213	0.01	-0.112004	0.01	-0.781216	0.01
CTG	T>C	-0.321291	0.396553	-1.66726	0.0152847	-0.666895	0.418546	-1.53561	0.01	-1.03197	0.01	-2.39945	0.01
CTT	T>C	-0.842514	0.058576	-0.318166	0.570322	-0.250625	0.800998	-0.0244707	0.01	0.190806	0.01	-0.218489	0.01
GTA	T>C	1.26127	0.0850081	-0.556926	0.394648	-0.541604	0.519424	0.163422	0.01	0.138976	0.0944298	0.158994	0.01
GTC	T>C	0.233013	0.855076	-0.0486303	0.921853	-0.0313015	0.895067	-2.00274	0.01	-1.84169	0.01	-1.82539	0.01
GTG	T>C	-0.0514078	0.814793	0.24786	0.799992	-0.936372	0.317904	-0.645952	0.01	-1.19264	0.01	-0.496054	0.01
GTT	T>C	0.858274	0.165975	0.66818	0.318588	0.297993	0.496735	-0.229843	0.01	-0.564376	0.01	-0.0572774	0.0556501
TTA	T>C	-0.968543	0.0619819	-0.33567	0.637186	-0.955175	0.266731	0.671659	0.01	-0.0299395	0.01	0.713139	0.01
TTC	T>C	-0.157737	0.520544	0.766874	0.180267	-0.0180263	0.849081	-0.0828502	0.01	-1.05602	0.01	-0.144076	0.01
TTG	T>C	-0.135538	0.660243	0.0786007	0.925287	-0.312581	0.697509	-0.332776	0.01	-1.48496	0.01	-0.74693	0.01
TTT	T>C	0.13822	0.950359	-0.157395	0.690234	-0.812419	0.125154	0.718206	0.01	-0.17077	0.01	0.568833	0.01
ATA	T>G	-1.13531	0.0102357	-1.33458	0.01	-1.06601	0.0604998	0.87855	0.01	0.735828	0.01	0.859927	0.01
ATC	T>G	0.71184	0.217475	0.859615	0.100977	0.107126	0.664717	-0.723165	0.01	-0.657081	0.01	-0.145336	0.01
ATG	T>G	0.177376	0.891384	-1.41374	0.0104617	-0.292296	0.751157	0.420295	0.01	-0.890743	0.01	0.294144	0.01
ATT	T>G	-0.0234235	0.720774	0.373189	0.474739	0.433301	0.254077	0.510783	0.01	0.323062	0.01	0.733986	0.01
CTA	T>G	-0.947829	0.278143	-1.35005	0.107477	-1.83616	0.0459644	-1.50718	0.01	-1.35197	0.01	-1.01272	0.01
CTC	T>G	-0.914774	0.0934043	2.19838	0.0109346	0.0534968	0.878865	0.348764	0.01	-0.227646	0.01	0.288873	0.01
CTG	T>G	-1.27938	0.01	-2.21434	0.01	-1.93673	0.0124736	-0.247675	0.01	-0.220696	0.01	-0.315445	0.01
CTT	T>G	-0.215576	0.431194	-0.243135	0.599111	-0.548471	0.369142	0.205786	0.01	-0.342269	0.01	0.41291	0.01
GTA	T>G	-1.19578	0.0424552	-1.09879	0.07659	-0.903909	0.185097	-0.0969477	0.01	-0.117195	0.01	0.0748225	0.369951
GTC	T>G	0.0869274	0.967204	-1.84015	0.01	-0.302938	0.777177	-0.214077	0.01	-0.125358	0.01	-0.569305	0.01
GTG	T>G	-2.2942	0.01	-2.71039	0.01	-2.47921	0.01	0.230179	0.01	0.479117	0.01	0.271983	0.01
GTT	T>G	-1.83773	0.01	-0.312097	0.554291	-0.642986	0.333418	0.929591	0.01	1.08119	0.01	0.91144	0.01
TTA	T>G	-0.139273	0.689828	-0.0760187	0.895298	-1.54577	0.0421959	-0.372126	0.01	-0.593134	0.01	-0.00144319	0.781997
TTC	T>G	0.961751	0.0306192	1.63185	0.01	0.355493	0.320137	0.221657	0.01	-0.0720592	0.01	0.204655	0.01
TTG	T>G	0.362826	0.593532	-0.56967	0.259562	-0.506598	0.410095	-0.199153	0.01	-0.663092	0.01	-0.451335	0.01
TTT	T>G	0.220713	0.75749	1.07567	0.01	-0.489498	0.368598	0.068258	0.120229	-0.265513	0.01	0.346455	0.01
